# Overfeeding does not increase energy expenditure or energy excretion in mice

**DOI:** 10.1101/2024.04.06.588219

**Authors:** Pablo Ranea-Robles, Camilla Lund, Jens Lund, Maximilian Kleinert, Christoffer Clemmensen

## Abstract

To curb the obesity epidemic, it is imperative that we improve our understanding of the mechanisms controlling fat mass and body weight regulation. While great progress has been made in mapping the biological feedback forces opposing weight loss, the mechanisms countering weight gain remain less well defined. Here, we integrate a mouse model of intragastric overfeeding with a comprehensive evaluation of the regulatory aspects of energy balance, encompassing food intake, energy expenditure, and fecal energy excretion. To evaluate the role of adipose tissue thermogenesis in the homeostatic protection against overfeeding-induced weight gain, we exposed uncoupling protein 1 (UCP1) knockout (KO) mice to overfeeding. Our results confirm that 7 days of 150% overfeeding induces ∼11% weight gain and triggers a potent and prolonged reduction in voluntary food intake that drives body weight back to baseline following overfeeding. Overfeeding has no effects on energy expenditure, consistent with the observation that mice lacking UCP1 are not compromised in their ability to defend against overfeeding-induced weight gain. These data emphasize that whole-body energy expenditure and adipose thermogenesis are not key contributors to protection against overfeeding in mice. Lastly, we show that fecal energy excretion decreases in response to overfeeding, primarily driven by a reduction in fecal output rather than in fecal caloric content. In conclusion, these results challenge the prevailing notion that adaptive thermogenesis contributes to the defense against weight gain induced by overfeeding. Instead, the protection against enforced weight gain in mice is primarily linked to a profound reduction in food intake.
