## Supplementary Table 1 for "Overfeeding does not increase energy expenditure or energy excretion in mice"

### Sheet: SableSystem_OF
Experimental_day	kcal infused	Pump (ul/hr) - 22h	mL/d	% Kcal infused	comments
Baseline
Baseline
Baseline					Mouse into the system
Baseline
-3					Fill outer tubing with H2O
-2	0	200	4.6	0
-1	0	200	4.6	0
0	11.8615	257.859	5.93075	100	Change cages
1	17.7923	404.369	8.89613	150
2	17.7923	404.369	8.89613	150
3	17.7923	404.369	8.89613	150
4	17.7923	404.369	8.89613	150
5	17.7923	404.369	8.89613	150
6	17.7923	404.369	8.89613	150
OF_ends_d7	0	225	5.175	130	Change cages. Poop
7+1	0	225	5.175	140
7+2	0	225	5.175	150
7+3	0	225	5.175	150
7+4	0	225	5.175	150

### Sheet: UCP1_OF
Experimental_Day	kcal infused	Pump (ul/hr)	mL/d	% Kcal infused	comments
Baseline
Baseline
Baseline
Baseline
-3		350			Change cages
-2	0	350	8.05	0
-1	0	554	12.742	0
0	19.035	551.739	12.69	100
1	19.035	551.739	12.69	100
2	20.9385	606.913	13.959	110
3	20.9385	606.913	13.959	110
4	22.842	662.087	15.228	120
5	22.842	662.087	15.228	120
6	24.7455	717.261	16.497	130
7	24.7455	717.261	16.497	130	Change tubing and cages
8	26.649	772.435	17.766	140
9	28.5525	827.609	19.035	150
10	28.5525	827.609	19.035	150
OF_ends	0	100	2.3	0
d+1	0	100	2.3	0
d+2	0	100	2.3	0
d+3	0	100	2.3	0
d+4	0	100	2.3	0
d+5	0	100	2.3	0
d+6	0	100	2.3	0
d+7	0	100	2.3	0	Change cages
d+8	0	100	2.3	0
d+9	0	100	2.3	0
d+10	0	100	2.3	0
d+11	0	100	2.3	0
d+12	0	100	2.3	0
d+13	0	100	2.3	0
d+14	0	100	2.3	0
